# σ^28^-dependent small RNA regulation of flagella biosynthesis

**DOI:** 10.1101/2021.08.05.455139

**Authors:** Sahar Melamed, Aixia Zhang, Michal Jarnik, Joshua Mills, Aviezer Silverman, Hongen Zhang, Gisela Storz

## Abstract

Flagella are important for bacterial motility as well as for pathogenesis. Synthesis of these structures is energy intensive and, while extensive transcriptional regulation has been described, little is known about the posttranscriptional regulation. Small RNAs (sRNAs) are widespread posttranscriptional regulators, most base pairing with mRNAs to affect their stability and/or translation. Here we describe four UTR-derived sRNAs (UhpU, MotR, FliX and FlgO) whose expression is controlled by the flagella sigma factor σ^28^ (*fliA*) in *Escherichia coli*. Interestingly, the four sRNAs have varied effects on flagellin protein levels, flagella number and cell motility. UhpU, corresponding to the 3’ UTR of a metabolic gene, likely has hundreds of targets including a transcriptional regulator at the top flagella regulatory cascade connecting metabolism and flagella synthesis. Unlike most sRNAs, MotR and FliX base pair within the coding sequences of target mRNAs and act on ribosomal protein mRNAs connecting ribosome production and flagella synthesis. The study shows how sRNA-mediated regulation can overlay a complex network enabling nuanced control of flagella synthesis.
