## Supplementary material for "σ^28^-dependent small RNA regulation of flagella biosynthesis": Melamed-Supplementary file 3

### Sheet: Oligos
Supplementary file 3. List of oligonucleotides used in this work.
Number	Sequence (5’-3’)	Use
RNA-seq
AZ1387	5'P-ACAACTCGCAGATCGGAAGAGCGTCGTGTA-3'SpC	3'barcode adaptor BC7
AZ1388	5'P-ACCCGTCTTAGATCGGAAGAGCGTCGTGTA-3'SpC	3'barcode adaptor BC8
AZ1389	5'P-ACCCTACAGAGATCGGAAGAGCGTCGTGTA-3'SpC	3'barcode adaptor BC9
AZ1390	5'P-ACCCTCGGCAGATCGGAAGAGCGTCGTGTA-3'SpC	3'barcode adaptor BC10
AZ1391	5'P-ACCGGTACCAGATCGGAAGAGCGTCGTGTA-3'SpC	3'barcode adaptor BC11
AZ1392	5'P-ACGGAGGGCAGATCGGAAGAGCGTCGTGTA-3'SpC	3'barcode adaptor BC12
AZ1457	5'P-ACTCGGTACAGATCGGAAGAGCGTCGTGTA-3'SpC	3'barcode adaptor BC13
AZ1458	5'P-ACGGCACTTAGATCGGAAGAGCGTCGTGTA-3'SpC	3'barcode adaptor BC14
AZ1393	5'P-AGATCGGAAGAGCACACGTCTG-3'SpC	3Tr3 adapter
AZ1394	5'-TACACGACGCTCTTCCGAT	AR2
AZ1395	5'-AATGATACGGCGACCACCGAGATCTACACTCTTTCCCTACACGACGCTCTTCCGATCT	P5_enrichment
AZ1396	5'-CAAGCAGAAGACGGCATACGAGATTCGTGTGCGTGACTGGAGTTCAGACGTGTGCTCTTCCGATCT	P7_enrichment_for special barcode
*BC7-12 and BC9-14 were used for MotR* overexpression libraries and FliX overexpression libraries, respectively
sRNA Overexpression Constructs
SM024	CTCGAGAATTGTGAGCGG	Primer for sequencing of pZE, from the promoter
SM001	5'P - ACAACTGCTGGATGAACAGAGAGTAC	Primer 1 for cloning motR into pZE plasmid
SM002	GTTTTTTTCTAGAGCACGACATCATCCTTCCAC	Primer 2 for cloning motR into pZE plasmid
SM109	ACAAGATACTGAGCACACAACGAGTGGATGAACAGAGAGTACAGG	primer 1 for mutagenesis of pZE-MotR, generating pZE-MotR*
SM110	CCTGTACTCTCTGTTCATCCACTCGTTGTGTGCTCAGTATCTTGT	primer 2 for mutagenesis of pZE-MotR, generating pZE-MotR*
SM467	AGGCTGTTTAACTGATACGCACAGGCGCAACATTCCAGCAG	primer 1 for mutagenesis of pZE-MotR and pZE-MotR*, generating pZE-MotR-M1 / MotR*-M1
SM468	CTGCTGGAATGTTGCGCCTGTGCGTATCAGTTAAACAGCCT	primer 2 for mutagenesis of pZE-MotR and pZE-MotR*, generating pZE-MotR-M1 / MotR*-M1
SM041	5'P- ATTTCGCTTTAAAACATATCATG	Primer 1 for cloning flgO into pZE plasmid
SM042	GTTTTTTTCTAGACATCGAATGGCATCCTTGCTAAC	Primer 2 for cloning flgO into pZE plasmid
SM044	5'P- TTGTAACCTGATTAACTGAGACTG	Primer 1 for cloning fliX into pZE plasmid
SM673	5'P- GAATTTGCACATTTTTGTAGGCCGG	Primer 1 for cloning fliX-S into pZE plasmid
SM045	GTTTTTTTCTAGAGGTGAAATGAGGGGTTATTTGG	Primer 2 for cloning fliX or fliX-S into pZE plasmid
TU558	TATACTATGACGTCGGCACCTTTGCTTACCTGATTGGTGAC	Primer 1 for cloning uhpU into pBR* plasmid
TU561	GACCGGAAGCTTTAACCAGTCAGGGGCTATTTGATGGCG	Primer 2 for cloning uhpU into pBR* plasmid
SM129	TCAGTGGAACCCGCGGCTCTTCC	pBR*, for directional PCR and sequencing analysis
SM217	GCCGGGCAAAAGTCACGAGTTACGTTTATGCCA	primer 1 for mutagenesis of pBR*-UhpU, generating pBR*-UhpU-M1
SM218	TGGCATAAACGTAACTCGTGACTTTTGCCCGGC	primer 2 for mutagenesis of pBR*-UhpU, generating pBR*-UhpU-M1
gfp Constructs
SM019	GTTTTTTATGCAT gGCTTGTCGTAGTTGACAGC	Primer 1 for cloning rpsJ into pXG10-SF plasmid
SM021	GTTTTTTGCTAGCCAGACGCAAGTGAGTACGGA	Primer 2 for cloning rpsJ-73aa into pXG10-SF plasmid
SM205	GTTTTTTGCTAGCACGGATTCTTTGGTTCTGCATGA	Primer 2 for cloning rpsJ-7aa into pXG10-SF plasmid
SM243	GTTTTTTATGCAT CGTTTATAAAATAATTGGAGCTCTGG	Primer 1 for cloning rpsJΔleader into pXG10-SF plasmid
SM615	GCCGAATTTGGCTACCTAACAATTACGTAAGAACGGTTACA	Primer 1 for mutagenesis of pXG10-SF-rpsJ-73aa, generating pXG10-SF-rpsJΔstemD
SM616	TGTAACCGTTCTTACGTAATTGTTAGGTAGCCAAATTCGGC	Primer 2 for mutagenesis of pXG10-SF-rpsJ-73aa, generating pXG10-SF-rpsJΔstemD
SM635	TTATTTTATAAACGACGTAGCTCCCCGATTGGGAGCATTGT	Primer 1 for mutagenesis of pXG10-SF-rpsJ-73aa, generating pXG10-SF-rpsJΔstemE
SM636	ACAATGCTCCCAATCGGGGAGCTACGTCGTTTATAAAATAA	Primer 2 for mutagenesis of pXG10-SF-rpsJ-73aa, generating pXG10-SF-rpsJΔstemE
SM176	GTTTTTTATGCATATGCGTCTGGATCTGGCTGC	Primer 1 for cloning rplC into pXG30-SF plasmid
SM277	GTTTTTTGCTAGCGGTACCTGCGAAACCTTTACC	Primer 2 for cloning rplC into pXG30-SF plasmid
SM273	GTTTTTTATGCATCCATCGCTGTCCATAATGGTC	Primer 1 for cloning rpsS-rplV into pXG10-SF plasmid
SM272	GTTTTTTGCTAGCACGAGCATGGCGATGTTTAGC	Primer 2 for cloning rpsS-rplV into pXG10-SF plasmid
SM174	GTTTTTTATGCATCGCGATGTCGCACGCGTTAAG	Primer 1 for cloning rpsQ into pXG30-SF plasmid
SM175	GTTTTTTGCTAGCCAGAACCGCTTTCTCTACAACG	Primer 2 for cloning rpsQ into pXG30-SF plasmid
SM028	TGGGATATATCAACGGTGGT	pXG10-SF-seq-F, for directional PCR and sequencing analysis
rpsJ Overexpression Construct
SM533	GCGGGGTACCGGCTTGTCGTAGTTGACAGC	Primer 1 for cloning rpsJ into pBAD33 plasmid
SM435	CCCAAGCTTTGTTTCAACCTCTCAATCGCTC	Primer 2 for cloning rpsJ into pBAD33 plasmid
SM326	CGGCAGAAAAGTCCACATTG	pBAD seq, for directional PCR and sequencing analysis
Chromosomal Variants
SM035	GATAATCATGCCGATAACTCATATAACGCAGGGCTGTTTATCGTGTAGGCTGGAGCTGCTTC	Primer 1 for generation of fliA deletion (from ATG to Stop codon)
SM036	CTCCTGGTAGTCAAAGTTAAAGTGCGGCATTTACTGACGATTCCGGGGATCCGTCGACC	Primer 2 for generation of fliA deletion (from ATG to Stop codon)
SM037	CCAAATAACCCCTCATTTCACC	Sequencing upstream to fliA
SM038	GTCTTTAAGATAGCGGCTTAATG	Sequencing downstream to fliA
SM138	CAATACGTAATCAACGACTTGCAATATAGGATAACGAATCGTGTAGGCTGGAGCTGCTTC	Primer 1 for generation of fliCX deletion
SM139	ATGAGGGGTTATTTGGGGGTTACAGGTAAATTCCAGGCAGATTCCGGGGATCCGTCGACC	Primer 2 for generation of fliCX deletion
SM559	TGAGTTATCGGCATGATTATCCG	Sequencing of fliCX genomic region, downstream to fliCX
SM644	GTTTACGCCGCATCCGGCAACATAAAGCGCAATTTGTCACGTACGTGCTTCCCCGCCACCGGCGGGGTTTTTTTCTGCCTGGAATTTACCTATGGGAATTAGCCATGGTCC	Primer 1 for generation of fliX-M1 mutant
SM645	CGATTAGTGGGTGAAATGAGGGGTTATTTGGGGGTTACTTGTGTAGGCTGGAGCTGC	Primer 2 for generation of fliX-M1 mutant
SM375	CAGCAGGCCGGTAACTCCGTG	Amplifying of fliX genomic region, upstream to fliX
SM556	CGGTAACTCCGTGTTGGCAA	Sequencing of fliX genomic region, upstream to fliX
SM646	GGTGAGCAAAACCTACAGTATGAACATTGATAATCTGTTCTCCATGGAAAAGAGAAGATG	Primer 1 for tagging flgJ with SPA
SM647	ACAGAGTATTATCGGCAGCGACCCGCCGGACTTGAGTTATCATATGAATATCCTCCTTAG	Primer 2 for tagging flgJ with SPA
SM652	GGCTATGCCACCGATCCTCA	Primer for amplifying flgJ region
SM653	CTATGCCCGCAAACTCACCA	Primer for sequencing flgJ region
SM39	CAGTCATAGCCGAATAGCCT	Primer 1 to verify kanR insertion
SM40	CGGTGCCCTGAATGAACTGC	Primer 2 to verify kanR insertion
SM658	GCGACCGGATGTTGATTCTGG	Primer for amplifying cheW region
SM659	GATTCTGGTGAACATCGAAAAAC	Primer for sequencing cheW region
SM638	CAGGACAAAGCGTCCGCTATG	Primer for sequencing flhD region
SM578	CAGGTTTGTTCCTGATTGGTTAC	Primer 1 for transfering ΔthyA into a new background
SM579	CGTTGTGTTTTCATGCCGGCA	Primer 2 for transfering ΔthyA into a new background
SM580	AACTGCTGGATGAACAGAGAGTACAGGCTGTTTAACTGATTAGACAGCTGCATGCAT	Primer 1 for inserting thyA into motR sequence
SM581	GGTACGTCGTTACCGCTGCTGGAATGTTGCGCCTCACCGTGTGTAGGCTGGAGCTG	Primer 2 for inserting thyA into motR sequence
SM590	TCCAGCTGCAACTGCTGCGG	Primer for amplifying from upstream of motR on the chromosome
SM588	CGGTCATCAAATAACCGCCG	Primer for amplifying from downstream of motR on the chromosome
SM361	GCAGCTTATGTCAACCGCCATC	Primer 1 for amplifying MotR gBlock
SM592	GACATCATCCTTCCACTGTTGAC	Primer 2 for amplifying MotR gBlock
SM591	CAACTGCTGCGGCGGCAATT	Primer for sequencing upstream of motR on the chromosome
SM079	ACCTGACGCTTTTTATCGCAACTCTCTACTGTTTCTCCATATAAATGACGGATCCCTGCT	Primer 1 for recombineering lrhA fragment upstream to lacZ
SM080	TAACGCCAGGGTTTTCCCAGTCACGACGTTGTAAAACGACAAGAAGTTGAATGCCATGTT	Primer 2 for recombineering lrhA fragment upstream to lacZ
SM879	CCGGATGAAACTGCCAGGGAG	Sequencing upstream to lrhA
	GCAGCTTATGTCAACCGCCATCCCGGGCAGTAAAAAGACGTAAACTTTCCCAGAATCCTGCCGATATTATCCCACAACTGCTGGATGAACAGAGAGTACAGGCTGTTTAACTGATACGCACAGGCGCAACATTCCAGCAGCGGTAACGACGTACCGCTGCTTTTTTTTGCCCCAATCGCGCGTTAACGCCTGACGACTGAACATCCTGTCATGGTCAACAGTGGAAGGATGATGTC	MotR-M1 gBlock
	ACCTGACGCTTTTTATCGCAACTCTCTACTGTTTCTCCATATAAATGACGGATCCCTGCTCTTGATGCCGCCTCACCATTGCTGTTGGTACGTGTTCGCGTATGACCAGCGATGCTGCACGAGAGTGGAACAAGGACTCACATTTACATTTATACAAACACGCGCATGTCATAAATAGAAAAGAGTGAGTAACTTAATAGATATGCGATCCCTGAAGATATATTCTGTGATCTACTTCAGGCATTATAACGGAACAATGTGAGTCGCTTTTTTAGTGCAACTCATATGCATTTTTACTTTCGTCCGGGTTCCGGATGAAACTGCCAGGGAGGCACATTACAAATGGAATTGCTTGTTTGTGTGTGCACAGCATTAACCAGCTCAGTATGAGCCGCGAGT…	lrhA-M1 gBlock
Structural Probing Sequences
	GTTTTTTTTTTTTTTAATACGACTCACTATAGGCGCAAAATCCGCCGCGAGAAAAAAATTCAGCAGTTGACAGTGGCATAAACGTAACTGGTGACTTTTGCCCGGCATGACGCCGGGCTTTTTTT	UhpU gBlock for in-vitro T7 transcription
	GTTTTTTTTTTTTTTAATACGACTCACTATAGGCGCAAAATCCGCCGCGAGAAAAAAATTCAGCAGTTCTGAGTGGCATAAACGTAACTGGTGACTTTTGCCCGGCATGACGCCGGGCTTTTTTT	UhpU-M2 gBlock for in-vitro T7 transcription
	GTTTTTTTTTTTAATACGACTCACTATAGGACAACTGCTGGATGAACAGAGAGTACAGGCTGTTTAACTGATACGGTGAGGCGCAACATTCCAGCAGCGGTAACGACGTACCGCTGCTTTTTTTT	MotR gBlock for in-vitro T7 transcription
	GTTTTTTTTTTTAATACGACTCACTATAGGACAACTGCTGGATGAACAGAGAGTACAGGCTGTTTAACTGATACGCACAGGCGCAACATTCCAGCAGCGGTAACGACGTACCGCTGCTTTTTTTT	MotR-M1 gBlock for in-vitro T7 transcription
	GTTTTTTTTAATACGACTCACTATAGGATTGAATTTGCACATTTTTGTAGGCCGGATAAGGCGTTTACGCCGCATCCGGCAACATAAAGCGCAATTTGTCAGCAACGTGCTTCCCCGCCACCGGCGGGGTTTTTTT	FliX-S gBlock for in-vitro T7 transcription
	GTTTTTTTTAATACGACTCACTATAGGATTGAATTTGCACATTTTTGTAGGCCGGATAAGGCGTTTACGCCGCATCCGGCAACATAAAGCGCAATTTGTCACGTACGTGCTTCCCCGCCACCGGCGGGGTTTTTTT	FliX-S-M1 gBlock for in-vitro T7 transcription
	GTTTTTTTTAATACGACTCACTATAGGtGACGGCGATTGAGCCGACGGGTGGAAACCCAATACGTAATCAACGACTTGCAATATAGGATAACGAATCatgGCACAAGTCATTAATACCAACAGCCTCTCGCTGATCACTCAAAATAATATCAACAAGAACCAGTCTGCGCTGTCGAGTTCTATCGAGCGTCTGTCTTCTGGCTTGCGTATTAACAGCGCGAAGGATGACGCAGCGGGTCAGGCGATTGCTAACCGTTTCACCTCTAACATTAAAGGCCTGACTCAGGCGGCCCGTAACGCCAACGACGGTATCTCCG	flic (-70)-220 gBlock for in-vitro T7 transcription
	GTTTTTTTTAATACGACTCAcTATAGGCATTAAAGGCCTGACTCAGGCGGCCCGTAACGCCAACGACGGTATCTCCGTTGCGCAGACCACCGAAGGCGCGCTGTCCGAAATCAACAACAACTTACAGCGTGTGCGTGAACTGACGGTACAGGCCACTACCGGTACTAACTCTGAGTCTGATCTGTCTTCTATCCAGGACGAAATTAAATCCCGTCTGGATGAAATTGACCGCGTATCTGGTCAGACCCAGTTCAACGGCGTGAACGTGCTGGCAAAAAATGGCTCCATGAAAATCCAGGTTGGCGCAAATGATAACC	flic -171-460 gBlock for in-vitro T7 transcription
	GTTTTTTTTAATACGACTCACTATAGGGGCTTGTCGTAGTTGACAGCAGGTTCAATCTGAACCTCAGTTAGCCGAATTTGGCTACCTAACAATGCTCCCAATCGGGGAGCTACGTAAGAACGGTTACACTCTCCCATCAATCGTAATGGGTCTGAGGAGTAATCATTTTCGTTTATAAAATAATTGGAGCTCTGGTCTCatgCAGAACCAAAGAATCCGTATCCGCCTGAAAGCGTTTGATCATCGTCTGATCGATCAAGCAACCGCGGAAATCGTCGAGACTGCCAAGCGCACTGGTGCGCAGGTCCGTGGTCCGATCCCGCTGCCGACACGCAAAGAGCGCTTCACTGTTCTGATCTCCCCGCACGTCAACAAAGACGCGCGCGATCAGTACGAAAT…	rpsJ gBlock for in-vitro T7 transcription (for Figure S6)
	GTTTTTTTTAATACGACTCACTATAGGTACGTAAGAACGGTTACACTCTCCCATCAATCGTAATGGGTCTGAGGAGTAATCATTTTCGTTTATAAAATAATTGGAGCTCTGGTCTCatgCAGAACCAAAGAATCCGTATCCGCCTGAAAGCGTTTGATCATCGTCTGATCGATCAAGCAACCGCGGAAATCGTCGAGACTGCCAAGCGCACTGGTGCGCAGGTCCGTGGTCCGATCCCGCTGCCGACACGCAAAGAGCGCTTCACTGTTCTGATCTCCCCGCACGTCAACAAAGACGCGCGCGATCAGTACGAAATCCGTACTCACTTGCGTCTG	rpsJ gBlock for in-vitro T7 transcription (for Figure 5)
	GTTTTTTTTAATACGACTCACTATAGGTACGTAAGAACGGTTACACTCTCCCATCAATCGTAATGGGTCTGAGGAGTAATCATTTTCGTTTATAAAATAATTGGAGCTCTGGTCTCatgCAGAACCAAAGAATCCGTATCCGCCTGAAAGCGTTTGATCATCGTCTGATCGATCAAGCAACCGCGGAAATCGTCGAGACTGCCAAGCGCACTGGTGCGCAGGTCCGTGGTCCGATCCCGCTGCCGACACGCAAAGAGCGCTTGTGTGTTCTGATCTCCCCGCACGTCAACAAAGACGCGCGCGATCAGTACGAAATCCGTACTCACTTGCGTCTG	rpsJ-M1 gBlock for in-vitro T7 transcription (for Figure 5)
	GTTTTTTTTAATACGACTCACTATAGGCGCTGTCCATAATGGTCGTCAGCACGTTCCGGTATTTGTAACCGACGAAATGGTTGGTCACAAACTGGGTGAATTCGCACCGACTCGTACTTATCGCGGCCACGCTGCTGATAAAAAAGCGAAGAAGAAAtaaGG	rpsS gBlock for in-vitro T7 transcription
	GTTTTTTTTAATACGACTCACTATAGGCGCTGTCCATAATGGTCGTCAGCACGTTCCGGTATTTGTAACCGACGAAATGGTTGGTCACAAACTGGGTGAATTCGCACCGACTCGTACTTATCGCGGCCACGCACGTGATAAAAAAGCGAAGAAGAAAtaaGG	rpsS-M1 gBlock for in-vitro T7 transcription
	GTTTTTTTTAATACGACTCACTATAGGCGGTGCTAAAAAAGCTAACCGTGTGACCAAGCCTGAAGCTGGCCACTTCGCTAAAGCTGGCGTAGAAGCTGGCCGTGGTCTGTGGGAATTCCGCCTGGCTGAAGGCGAAGAGTTCACTGTAGGTCAGAGCATTAGCGTTGAACTGTTTGCTGACGTTAAAAAAGTTGACGTAACTGGCACCTCTA	rplC gBlock for in-vitro T7 transcription
Northern Probes
SM006	GTCATGCCGGGCAAAAGTCACCAGT	probe for UhpU
SM003	CGTCGTTACCGCTGCTGGAATGTTGCG	probe to MotR
SM043	GGCGGGGAAGCACGTTGCTGACAAATTG	probe to FliX
SM032	TCCCAGAGCAGGCAGACAAAACATACCC	probe to FlgO
SM665	GGCCAAGAGTTTTAGCATCAATCTGCTTCAGATCGATAGT	probe to fliC
SM569	TACGTCGTTACCGCTGCTGGAATGTT	probe to MotR, for the detection of MotR-M1
SM675	GTAAACGCCTTATCCGGCCTACAAAAATGTGCAAA	probe to FliX, for the detection of FliX-M1
SM058	CGGCGCTACGGCGTTTCACTTCTG	probe to 5S
Primer Extension Probe
SM085	CGATGTTTAGCGATAGTTTCC	Primer extension in rpsS region
qRT-PCR
SM693	CCATGCTGGGTACTGGTTTAG	Primer 1 for qPCR of cadB
SM694	CGCCATTACAGAAGACGGATAC	Primer 2 for qPCR of cadB
SM695	CTTAATCAGGCTAGTTTGTTAGTGG	Primer 1 for qPCR of ssrA
SM696	TTCCTACATCCTCGGTACTACA	Primer 2 for qPCR of ssrA
SM244	CCAGCGGTGAGAAAGGATATAG	Primer 1 for qPCR of motB
SM245	CCGACGACACGTAACACTT	Primer 2 for qPCR of motB
SM701	CCAGGTGGATGTGGACTATAAC	Primer 1 for qPCR of cheW
SM702	TTTGCTCCGCCGTCAAT	Primer 2 for qPCR of cheW
SM705	TCGCCGTATGTTGCTTACTC	Primer 1 for qPCR of tar
SM706	CAGGGTATTCGCCAGGTTAC	Primer 2 for qPCR of tar
SM699	GCTGATGGTGCTGTTGGA	Primer 1 for qPCR of cheZ
SM700	CTTTGCTGGTATCGACCTGAG	Primer 2 for qPCR of cheZ
